# Autoantibody origins in lupus and in relapse post CAR-T therapy

**DOI:** 10.1101/2025.10.20.683393

**Authors:** Amalie Grenov, Jongwon Yoon, Daniel M. Snell, Anna Mikolajczak, Hao Wang, Erdem Gürel, Ana Rodriguez Ronchel, Gülçin Yegen, Lydia Lee, Bahar Artim Esen, Anisur Rahman, Paul Maciocia, Carola G. Vinuesa

## Abstract

Anti-CD19 chimeric antigen receptor (CAR)-T therapy induces profound remissions in lupus by depleting B cells, challenging the longstanding view that treatment-resistant disease is sustained by long-lived plasma cells. Additionally, emerging relapses highlight the need to understand how pathogenic autoantibodies arise. Using molecular antibody tagging in mice with human monogenic lupus variants, we reveal that autoantibody-producing cell cohorts are long-lived but plasma cells are short-lived, requiring continuous replenishment from proliferating precursors. The spleen acts as a major plasma cell reservoir, with perivascular localization conserved in mice and lupus patients. Relapse after anti-CD19 CAR-T occurred through newly-generated B cells rather than treatment-resistant clones. Plasma cell depletion by anti-BCMA CAR-T failed to eliminate some precursors that become autoantibody-secreting. These findings demonstrate that continuous B cell-to-plasma cell differentiation, not intrinsic plasma cell longevity, sustains pathogenic antibody responses in lupus, supporting a potential benefit of adjunctive therapies after CAR-T, particularly in genetically predisposed patients.
