## Supplemental Table 1 for "Autoantibody origins in lupus and in relapse post CAR-T therapy"

### Sheet: Sheet1
Sample#	Diagnosis	Sex	Age at time of splenectomy	SLE criteria (ACR )	SLEDAI (At splenectomy)	Cumulative serology ANA	Cumulative serology ENA	Cumulative serology aPL	Anti-dsDNA (at splenectomy)	C3 (at splenectomy)	C4 (at splenectomy)	Drugs (at splenectomy and within previous month)	B cell depletion	Other		Germinal Centre formation
1	SLE, APS	F	45	YES	7	POSITIVE	Anti-Sm POSITIVE	aCL IgG and M POSITIVE	POSITIVE	72	6	IVIG, MP, AZA	YES, 2 CYCLES (LAST ONE 8 MNTHS PRIOR TO SPLENECTOMY)			PROMINENT
2	SLE, APS	F	41	YES	13	POSITIVE	NEGATIVE	aCL IgG/M, anti-Beta2 GPI IgG/M, LA POSITIVE	POSITIVE	82	7	IVIG, MP	YES, 1 CYCLE (5 MNTHS PRIOR TO SPLENECTOMY)		EXITUS (cerebrovascular event)	NO
3	Hereditary spherocytosis	M	17
4	Esophageal mucoepidermoid carsinoma (perioperative injury)	F	51
5	SLE, ITP	F	49	YES	5	POSITIVE	NEGATIVE	aCL IgM POSITIVE	POSITIVE	80	10	IVIG, MP, AZA	YES, 2 CYCLES (LAST ONE 6 MNTHS PRIOR TO SPLENECTOMY)	*Referred to theumatology from hematology		NO
6	SLE, SJÖGREN S, ITP	F	50	YES	4	1	Anti-Ro and La POSITIVE	NEGATIVE	POSITIVE	75	11	IVIG, MP	YES, 1 CYCLE (8 MNTHS PRIOR TO SPLENECTOMY)			YES
7	SLE, ITP	F	55	YES	5	POSITIVE	NEGATIVE	aCL IgG POSITIVE	NEGATIVE	76	9	IVIG, MP, AZA	YES, 3 CYCLES (LAST ONE 4 MNTHS PRIOR TO SPLENECTOMY)	*Referred to theumatology from hematology	EXITUS (Sepsis)	SMALL
8	AİHA	F	50
9	ITP	M	35
10	Thalassemia major	M	23
11	Hereditary spherocytosis	M	21
12	Gunshot wound	M	17
* Painted in gray: not a patient of rheumatology
*IVIG: INTRAVENOUS IMMUNOGLOBULIN
*MP: METHYLPREDNISOLONE
*RTX: RITUXIMAB
*AZA: AZATHIOPRINE
*LLN C3: 90
*LLN C4: 10
*AIHA: AUTOIMMUNE HEMOLYTIC ANEMIA
