## Extended Materials for "Autoantibody origins in lupus and in relapse post CAR-T therapy"

### Sheet: Sheet1
	REAGENT or RESOURCE	SOURCE	IDENTIFIER	RRID	CLONE	STOCK CONC.
Antibodies
	THE™ NWSHPQFEK Tag Antibody [HRP], mAb, Mouse	Genscript	A01742-100	Cat# A01742, RRID:AB_2622224	5A9F9	0.5mg/mL
	DYKDDDDK Tag Monoclonal Antibody (FG4R), HRP	Thermo Fisher Scientific	MA191878HRP	Cat# MA1-91878-HRP, RRID:AB_2537626	FG4R	1mg/mL
	Goat Anti-Mouse IgG H&L (HRP)	Abcam	ab97023-1mg	Cat# ab97023, RRID:AB_10679675		1mg/mL
	Goat Anti-Mouse IgA alpha chain (HRP)	Abcam	ab97235-1mg	Cat# ab97235, RRID:AB_10681186)		1mg/mL
	Direct-Blot HRP anti-DYKDDDDK Tag Antibody [Clone: L5]	BioLegend	637312	Cat# 637312, RRID:AB_2734514	L5	0.5mg/mL
	TruStain FcX™ (anti-mouse CD16/32)	BioLegend	101320	Cat# 101320, RRID:AB_1574975	93
	BUV737 anti-mouse B220	BD Biosciences	612838	Cat# 612838, RRID:AB_2870160	RA3-6B2	0.2mg/mL
	Alexa Fluor® 488 anti-mouse/human CD45R/B220	BioLegend	103225	Cat# 103225, RRID:AB_389308	RA3-6B2	0.5mg/mL
	BUV395 anti-mouse CD19	BD Biosciences	563557	Cat# 563557, RRID:AB_2722495	1D3	0.2mg/mL
	APC anti-mouse CD19	BioLegend	115512	Cat# 115512, RRID:AB_313647	6D5	0.2mg/mL
	BV605 anti-mouse CD138	BioLegend	142516	Cat# 142516, RRID:AB_2562337	281-2	0.1mg/mL
	PE anti-mouse CD98	BioLegend	128207	Cat# 128207, RRID:AB_1186107	RL388	0.2mg/mL
	APC anti-mouse CD98	BioLegend	128212	Cat# 128212, RRID:AB_2750545	RL388	0.2mg/mL
	PE-Cy7 anti-mouse FAS	BD Biosciences	557653	Cat# 557653, RRID:AB_396768	Jo2	0.2mg/mL
	Alexa Fluor® 700 anti-mouse CD38	Thermo Fisher Scientific	56-0381-82	Cat# 56-0381-82, RRID:AB_657740	90	0.2mg/mL
	Alexa Fluor® 700 anti-mouse CD3 Antibody	BioLegend	100216	Cat# 100216, RRID:AB_493697	17A2	0.5mg/mL
	Alexa Fluor® 647 anti-mouse/human GL7 Antigen	BioLegend	144606	Cat# 144606, RRID:AB_2562185	GL7	0.5mg/mL
	Alexa Fluor® 488 anti-mouse/human GL7 Antigen	BioLegend	144612	Cat# 144612, RRID:AB_2563285	GL7	0.5mg/mL
	BV785 anti-mouse CD11c	BioLegend	117336	Cat# 117336, RRID:AB_2565268	N418	0.2mg/mL
	BV421 anti-mouse CD21	BioLegend	123422	Cat# 123422, RRID:AB_2650891	7E9	0.2mg/mL
	BV711 anti-mouse CD21	BioLegend	123435	Cat# 123435, RRID:AB_2876440	7E9	0.2mg/mL
	BV421 anti-mouse CD23	BioLegend	101621	Cat# 101621, RRID:AB_2563599	B3B4	0.2mg/mL
	BV711 anti-mouse CD23	BD Biosciences	563987	Cat# 563987, RRID:AB_2738525	B3B4	0.2mg/mL
	DY488 anti-mouse StrepMAB Immo	iba-lifesciences	2-1564-050	Cat#2-1564-050, RRID:AB_3683526		0.5mg/mL
	FITC anti-NWSHPQFEK Tag	Genscript	A01736	Cat# A01736, RRID:AB_2622221	5A9F9	0.5mg/mL
	PE anti-DYKDDDDK Tag	BioLegend	637310	Cat# 637310, RRID:AB_2563148	L5	0.2mg/mL
	BV650 anti-mouse IgG1	BioLegend	406629	Cat# 406629, RRID:AB_2716013	RMG1-1	0.2mg/mL
	PE anti-mouse IgA	Thermo Fisher Scientific	12-4204-82	Cat# 12-4204-82, RRID:AB_465917	m6-6E1	0.2mg/mL
	FITC anti-mouse IgM	BioLegend	406506	Cat# 406506, RRID:AB_315056	RMM-1	0.5mg/mL
	PerCP-eFluor710 anti-mouse IgM	Thermo Fisher Scientific	46-5790-82	Cat# 46-5790-82, RRID:AB_1834435	11/41	0.2mg/mL
	BV421 anti-mouse IgD	BioLegend	405725	Cat# 405725, RRID:AB_2562743	11-26c.2a	0.2mg/mL
	PE anti-rat CD90/mouse CD90.1 (Thy1.1)	BioLegend	202523	Cat# 202523, RRID:AB_1595635	OX-7	0.2mg/mL
	Goat Anti-Mouse Kappa-UNLB	SouthernBiotech	1050-01	Cat# 1050-01, RRID:AB_2737431		1mg/mL
	Biotin Mouse Anti-Mouse IgG2a [b]	BD Biosciences	553504	Cat# 553504, RRID:AB_394889	5.7
	PE/Dazzle 594 Streptavidin	BioLegend	405247
	Goat anti-Mouse IgG, IgM, IgA (H+L)	Invitrogen / Thermo Fisher Scientific	A-10666	Cat# A-10666, RRID:AB_2534056		2mg/mL
	Anti-mouse Syndecan-1/CD138	R&D Systems / Biotechne	AF3190	Cat# AF3190, RRID:AB_494977		lyophilized
	Anti-mouse CD19 antibody	abcam	ab245235	Cat# ab245235, RRID:AB_2895109	EPR23174-145
	Rabbit anti-mouse CD11c	Cell Signaling Technology	97585	AB_2800282	D1V9Y
	Chicken egg IgY isotype control	ANTIBODIES -ONLINE GMBH	ABIN1381683
Chemicals, nucleic acids and recombinant proteins
	Deoxyribonucleic acid solution from calf thymus	Merck Life Science	D8661-5X1ML
	3,3',5,5'-TETRAMETHYLBENZIDINE (TMB) LIQ	Merck Life Science	T4319-4X100ML
	Yeast RNA (5 mg/ml)	Thermo Fisher Scientific	AM7120G
	ELISpot substrate: TMB for HRP	2BSCIENTIFIC (Mabtech)	3651-10
	Tamoxifen	APExBIO	B5965
	Ro60	PROSEC	pro-329-b
	sm/RNP	AROTEC	ATR01
Plastics and consumables
	96 well ELISA Microplate without lid, clear, high binding	Greiner Bio-one Ltd	655081
	Multiscreen® 96 well Plate, hydrophobic PVDF membrane	Merck	MSIPS4W10
	PCR Plate, 96-well, low profile, skirted, Clear	Thermo Fisher Scientific	10039522
	Millex-HP Syringe Filter Unit, 0.45 µm, polyethersulfone, 33 mm, gamma sterilized	Merck Millipore	SLHPR33RS
	Corning 70 µm Cell strainer	Corning / Thermo Fisher Scientific	CLS431751
	Corning 40 µm Cell strainer	Corning / Thermo Fisher Scientific	CLS431750
	Non-tissue culture 6-well plates	Greiner Bio-One
Critical commercial assays
	Precision Count Beads™	BioLegend	424902
	eBioscience™ 1-step Fix/Lyse Solution (10X)	Thermo Fisher/ ebioscience	00-5333-54
	LIVE/DEAD™ Fixable Near IR (780) Viability Kit, for 633 nm excitation	Invitrogen™/ Thermo Fisher Scientific	L34994
	Subcloning Efficiency™ DH5α Competent Cells	Invitrogen™/ Thermo Fisher Scientific	18265017
	NucleoBond™ Xtra Midi Plus EF, Midi kit for endotoxin-free plasmid DNA	Macherey-Nagel	12718422
	Lipofectamine
	Bovine Serum Albumin	Sigma-Aldrich	A9418
	GeneJuice Transfection Reagent	Merck	70967-5
	Novolink Max anti-rabbit Polymer	Leica	RE7260-CE
	ImmPRESS® HRP Horse Anti-Goat IgG Polymer Detection Kit	Vector Laboratories	MP-7405
	DAPI	Thermo Scientific	62248
	Prolong Gold Antifade reagent	Invitrogen	P36934
	OPAL diluent – 1xPlus Automation Amplification Diluent	Akoya	FP1609
	Opal 520	Akoya	FP1487001KT
	Opal 570	Akoya	FP1488001KT
	Opal 690	Akoya	FP1497001KT
	ProLong™ Gold Antifade Mountant	Invitrogen / Thermo Fisher Scientific	P36934
	Lipofectamine™ 2000 Transfection Reagent	LIFE TECHNOLOGIES LTD / Thermo Fisher Scientific	11668019
Cell culture
	IMDM	Gibco	12440053
	RPMI 1640 Medium	Gibco	11875093
	ACK lysis buffer	Gibco	A1049201
	GlutaMAX™ Supplement	Gibco	35050061
	HEPES solution, 1M	Merck	SRE0065
	Sodium Pyruvate (100 mM)	Gibco	11360070
	MEM Non-Essential Amino Acids Solution (100X)	Gibco	11140050
	2-Mercaptoethanol	Gibco	21985023
	Penicillin-Streptomycin (10,000 U/mL)	Gibco	15140122
	Concanavalin A	Sigma-Aldrich
	RetroNectin	Takara Bio	T100
	recombinant IL-2 mouse	Merck / Sigma-Aldrich	I0523
	Fetal Bovine Serum	Sigma	F9665-50ML
Deposited data
Recombinant DNA
	pCL-Eco packaging plasmid	Addgene	#12371
Software and algorithms
	FlowJo	TreeStar	https://www.flowjo.com/solutions/flowjo
	GraphPad Prism	GraphPad	https://www.graphpad.com/
	Imaging online platform
	Seurat 4.3.0	Hao et al.68	https://satijalab.org/seurat/
FLASH-seq reagents	REAGENT	SOURCE	IDENTIFIER
	Triton-X100 (10% v/v)
	dNTP mix (25 mM each)
	RNAse inhibitor
	dithiothreitol (DTT)
	betaine
	dCTP
	nucelase-free water
	Aluminium Seal Tape for 96 well plates	Nunc / Thermo Fisher Scientific	232698
	magnesium chloride
	RNAse inhibitor
	Superscript IV
	KAPA HiFi Hot-Start ReadyMix	Roche
	SeraMag SpeedBeads
	polyethylene glycol
	ATM (FC-131-1096)	Illumina
	FS-dT30VN (5′Bio-AAGCAGTGGTATCAACGCAGAGTACT30VN-3′ (Bio, biotin)
	FS-TSO (5′Bio-AAGCAGTGGTATCAACGCAGAGTACrGrGrG-3′ (Bio, biotin)
	IDT Nextera UDI oligonucleotides
	SPRI Select
	Qubit High Sensitivity dsDNA assay
	Agilent TapeStation 4200 D1000 assay
